# Sex-stratified adipose-liver circuits in human MASLD

**DOI:** 10.64898/2026.09.24.754015

**Authors:** Mijra Koning, Iman Man Hu, Artemiy Kovynev, Raymond Landgraaf, Amir H. Alizadeh Bahmani, Daniël Baars, Danijela Vojnović Milutinović, Nataša Veličković, Rutger Franken, Yair Acherman, Nordin M. Hanssen, Hilde Herrema, Aleksander Krag, Fredrik Bäckhed, Jacques J.G. Bergman, Max Nieuwdorp, Koen H.M. Prange, Abraham S. Meijnikman

## Abstract

Metabolic dysfunction-associated steatotic liver disease (MASLD) is a common, clinically heterogeneous condition associated with liver-related and cardiometabolic morbidity. Sex differences in MASLD prevalence and progression are well recognized, but how they extend across the liver and visceral adipose tissue (VAT), a major source of lipid and endocrine signals to the liver, remains unclear. Here, we profiled paired liver and VAT biopsies from women and men with and without MASLD, generating single-nucleus datasets of 34 liver samples and 40 VAT samples, including 32 patient-matched pairs. In liver, women with MASLD showed a higher Kupffer-cell triglyceride-catabolism score (1.30-SD female-male difference; FDR=0.0022), accompanied by directionally consistent hepatocyte and endothelial programs. In VAT, women with MASLD showed higher adipocyte lipid and oxidative metabolism (0.87-1.15 SD; FDR<0.05 across seven pathways) together with macrophage immune activation, whereas men with MASLD showed stronger stromal communication routes. Across matched patients, gene modules linked VAT adipocyte and macrophage states to liver hepatocyte stress and lipid-receipt states. Bulk RNA-seq module scoring and paired liver-VAT analyses in 293 patients supported hepatic stress in both sexes, lower adipocyte signaling in women with increasing steatosis, and cross-tissue adipocyte-hepatocyte coupling (r=0.30; FDR=2.1e-6). Together, these findings identify distinct sex-associated transcriptional states in liver and VAT in MASLD and show that these states are coordinated across both tissues within the same individuals.

---

Metabolic dysfunction-associated steatotic liver disease (MASLD) is defined by hepatic steatosis in the presence of cardiometabolic risk and without excessive alcohol consumption or another dominant cause of steatosis.^1^ MASLD can progress from simple steatosis to metabolic dysfunction-associated steatohepatitis (MASH), fibrosis, cirrhosis and hepatocellular carcinoma (HCC). As the most common liver disease worldwide, MASLD is now a major focus of therapeutic development.^2–5^ However, treatment development remains complicated by disease heterogeneity, including sex differences.

Sex differences in MASLD have been studied at clinical, metabolic and experimental levels. Men have a higher overall prevalence of MASLD and MASH and a higher reported risk of liver-related complications and HCC, whereas this pattern changes with age and reproductive status, with post-menopausal women showing increased risk of MASH and liver-related complications compared with men of similar age.^6,7^ Several mechanisms may contribute to this dimorphism. Men generally have more visceral adipose tissue (VAT), a depot linked to lipolysis, insulin resistance and ectopic lipid delivery to the liver.^8–10^ Sex hormone signaling, particularly estrogen receptor signaling, shapes hepatic lipid metabolism, inflammation and regeneration, while estrogen action in other metabolic tissues also contributes to systemic insulin sensitivity.^11–13^ In parallel, the hepatic immune compartment differs between women and men, and experimental models point to sex-dependent immune protection or susceptibility in steatohepatitis.^14–16^

Despite this literature, the cellular basis of sex differences in human MASLD remains incompletely resolved. Much of the mechanistic evidence comes from murine models, often with limited female representation or strain-specific context, and its relevance to human liver and adipose tissue biology is still being defined.^12,17^ Human bulk-transcriptomic work has shown that sex is a major determinant of hepatic molecular signatures in MASH,^18^ but bulk profiles cannot localize sex-associated programs to specific parenchymal, immune, stromal or vascular compartments. This is particularly important for MASLD, where liver disease is closely linked to VAT metabolism, adipose inflammation and inter-organ crosstalk.

Here, we analyzed single-nucleus RNA sequencing (snRNA-seq) data from liver and adipose tissue biopsies collected in the BARIA cohort^19^ from women and men with and without MASLD. We aimed to explore sex-specific differences in the cellular and molecular organization of human MASLD across liver and adipose tissue.
