## Supplementary Table 1 for "Sex-stratified adipose-liver circuits in human MASLD"

### Sheet: Supplementary Table 1
Supplementary Table 1 | Concomitant medication use in the single-nucleus cohort
Medication use is reported for all 42 patients contributing liver, visceral adipose tissue, or both tissues to the final single-nucleus datasets.
Characteristic	Men (n=21)	Women (n=21)	P value
Medication use, n (%)
GLP-1 receptor agonist use	1 (4.8%)	0 (0.0%)	1.000
Insulin use	3 (14.3%)	3 (14.3%)	1.000
Oral antidiabetic use	3 (14.3%)	4 (19.0%)	1.000
Antihypertensive medication use	6 (28.6%)	4 (19.0%)	0.719
Respiratory medication use	7 (33.3%)	2 (9.5%)	0.130
Statin use	5 (23.8%)	4 (19.0%)	1.000
Aspirin use	3 (14.3%)	2 (9.5%)	1.000
Proton-pump inhibitor use	6 (28.6%)	7 (33.3%)	1.000
Vitamin supplement use	8 (38.1%)	9 (42.9%)	1.000
Values are n (%). P values compare men and women using two-sided Fisher exact tests. GLP-1 receptor agonist use includes the liraglutide exposure identified during medication reconciliation.
