## Supplementary Table 2 for "Sex-stratified adipose-liver circuits in human MASLD"

### Sheet: Summary
Supplementary Table 2 | Sample availability across the single-nucleus datasets
Across the final post-QC datasets, 42 unique patients contributed at least one tissue. The datasets contained 40 visceral adipose tissue libraries and 34 liver libraries, and 32 patients had matched data from both tissues.
Availability category	n	Definition
Unique patients contributing to at least one final dataset	42	Patients represented in the post-QC liver dataset, visceral adipose tissue dataset, or both.
Visceral adipose tissue dataset libraries after quality control	40	Patient libraries retained in the final visceral adipose tissue dataset.
Liver dataset libraries after quality control	34	Patient libraries retained in the final liver dataset.
Patients with matched liver and visceral adipose tissue data	32	Patients contributing both post-QC tissues and eligible for paired cross-tissue analyses.
Patients represented only in the visceral adipose tissue dataset	8	Patients represented only in the post-QC visceral adipose tissue dataset.
Patients represented only in the liver dataset	2	Patients represented only in the post-QC liver dataset.
Counts refer to patient libraries retained after tissue-specific quality control. Matched analyses used only patients with both tissues available.
