## Supplementary Table 3 for "Sex-stratified adipose-liver circuits in human MASLD"

### Sheet: Supplementary Table 3
Supplementary Table 3 | Clinical characteristics of patients retained in the liver dataset
The table describes the 34 patients whose liver libraries passed quality control and were retained in the final liver single-nucleus dataset. Of these, 32 also had visceral adipose tissue data and entered paired cross-tissue analyses.
Characteristic	Men (n=20)	Women (n=14)	P value
Demographics
Age, years	50.00 [42.50, 56.25]	45.00 [30.00, 53.50]	0.262
BMI, kg/m²	37.36 [35.24, 40.91]	38.86 [37.46, 40.40]	0.649
Diabetes, n (%)	4 (20.0%)	3 (21.4%)	1.000
No hypertension, n (%)	12 (60.0%)	11 (78.6%)	0.443
MASLD status, n (%)			0.539
No steatosis	10 (50.0%)	5 (35.7%)
MASLD	5 (25.0%)	6 (42.9%)
MASH	5 (25.0%)	3 (21.4%)
Clinical laboratory values
Alkaline phosphatase, U/L	87.00 [74.75, 97.50]	82.50 [55.75, 103.25]	0.674
Gamma-glutamyl transferase, U/L	35.00 [28.75, 56.00]	25.50 [20.50, 57.50]	0.115
Aspartate aminotransferase, U/L	29.00 [23.50, 33.00]	27.00 [20.00, 30.00]	0.376
Alanine aminotransferase, U/L	40.00 [29.50, 54.00]	29.50 [23.25, 53.75]	0.372
Total cholesterol, mmol/L	4.84 (0.95)	5.16 (1.11)	0.385
LDL cholesterol, mmol/L	3.15 (0.85)	3.50 (0.86)	0.255
HDL cholesterol, mmol/L	1.05 [0.90, 1.10]	1.11 [1.00, 1.28]	0.165
Triglycerides, mmol/L	2.46 (1.86)	1.98 (0.92)	0.385
Glucose, mmol/L	5.80 [5.38, 6.23]	5.95 [5.73, 6.83]	0.270
HbA1c, %	5.55 [5.27, 6.12]	5.55 [5.32, 6.12]	0.986
C-reactive protein, mg/L	3.00 [2.05, 6.00]	5.35 [2.15, 7.25]	0.402
Pathology
Steatosis grade, n (%)			0.863
<5%	10 (50.0%)	5 (35.7%)
5-33%	3 (15.0%)	3 (21.4%)
33-66%	5 (25.0%)	4 (28.6%)
>66%	2 (10.0%)	2 (14.3%)
Fibrosis stage, n (%)			0.966
0	4 (20.0%)	2 (14.3%)
1	6 (30.0%)	4 (28.6%)
2	9 (45.0%)	7 (50.0%)
3	1 (5.0%)	1 (7.1%)
Ballooning grade, n (%)			0.871
0	14 (70.0%)	11 (78.6%)
1	6 (30.0%)	3 (21.4%)
2	0 (0.0%)	0 (0.0%)
Lobular inflammation grade, n (%)			0.764
0	4 (20.0%)	1 (7.1%)
1	6 (30.0%)	5 (35.7%)
2	8 (40.0%)	6 (42.9%)
3	2 (10.0%)	2 (14.3%)
Values are median [interquartile range], mean (standard deviation), or n (%). P values compare men and women using Wilcoxon rank-sum tests or unpaired t-tests for continuous variables and Fisher exact or chi-square tests for categorical variables, as appropriate. Missing values were omitted per variable. Histological categories follow the NASH Clinical Research Network classification.
